# Phenotypic screening converges on CDK9 inhibition as a therapeutic strategy in translocation renal cell carcinoma

**DOI:** 10.1101/2025.08.25.672235

**Authors:** Dharma R. Thapa, Riva Deodhar, Adam Skepner, Prathyusha Konda, Meng Zhou, Joseph Bluck, Christian Pichlo, Yantong Cui, Paige Stocker, Prateek Khanna, Jiao Li, Jonathan M. Tsai, Alison Leed, Sandy Gould, Maria Alimova, Dhana Friedrich, Jaime H. Cheah, Rajesha Rupaimoole, Oivin Guicherit, Srinivas R. Viswanathan

## Abstract

Translocation renal cell carcinoma (tRCC) is an aggressive kidney cancer driven by gene fusions of the *TFE3* transcription factor. *TFE3* is essential in tRCC but dispensable in normal cells, presenting an attractive but pharmacologically challenging therapeutic target. We show that the basic helix-loop-helix (bHLH) domain of TFE3 is crucial for chromatin binding and transcriptional function. Via a phenotypic screen of 25,000 compounds, we identified molecules that either displace or retain chromatin-bound TFE3. BRD6866, a compound trapping TFE3 on chromatin, emerged as a pan-CDK inhibitor. Mechanistically, its inhibition of CDK9 – a key regulator of transcriptional elongation – was linked to impaired TFE3 fusion activity. These effects were recapitulated by the CDK9-selective inhibitor enitociclib, which downregulated TFE3 targets and suppressed tRCC cell growth. Our findings nominate CDK9 inhibition as a therapeutic strategy in tRCC and demonstrate the utility of mechanism-informed phenotypic screening for challenging targets.
