## Supplemental Table S2 for "Phenotypic screening converges on CDK9 inhibition as a therapeutic strategy in translocation renal cell carcinoma"

### Sheet: validation list
compound Broad ID	compound name (if known)	hit source	validation	mode
BRD-A60885122-001-01-9	N/A	25K diversity library	no	N/A
BRD-K66223397-001-01-3	N/A	25K diversity library	no	N/A
BRD-K76992759-001-01-3	N/A	25K diversity library	no	N/A
BRD-K67080265-001-07-2	N/A	25K diversity library	no	N/A
BRD-A33177419-001-01-7	N/A	25K diversity library	no	N/A
BRD-K54759305-001-01-1	N/A	25K diversity library	no	N/A
BRD-A47757265-001-01-5	N/A	25K diversity library	no	N/A
BRD-K09064711-001-01-0	N/A	25K diversity library	no	N/A
BRD-K73087404-001-07-1	N/A	25K diversity library	no	N/A
BRD-K90499849-001-01-3	N/A	25K diversity library	no	N/A
BRD-A93485567-001-01-1	N/A	25K diversity library	no	N/A
BRD-K26526005-001-01-2	N/A	25K diversity library	no	N/A
BRD-A73972337-001-01-1	N/A	25K diversity library	no	N/A
BRD-K12881479-001-01-4	N/A	25K diversity library	no	N/A
BRD-K27091630-001-01-9	N/A	25K diversity library	no	N/A
BRD-K02995313-001-01-4	N/A	25K diversity library	no	N/A
BRD-K29842124-001-01-6	N/A	25K diversity library	no	N/A
BRD-A21773052-001-01-9	N/A	25K diversity library	no	N/A
BRD-K83177281-001-01-9	N/A	25K diversity library	no	N/A
BRD-A86817569-001-01-2	N/A	25K diversity library	no	N/A
BRD-K01825688-003-03-9	N/A	25K diversity library	no	N/A
BRD-A98384138-001-01-1	N/A	25K diversity library	no	N/A
BRD-K20097849-001-01-0	N/A	25K diversity library	no	N/A
BRD-K30001876-001-07-3	N/A	25K diversity library	no	N/A
BRD-K35476397-001-01-5	N/A	25K diversity library	no	N/A
BRD-A86078701-001-01-0	N/A	25K diversity library	no	N/A
BRD-A72765038-001-01-2	N/A	25K diversity library	no	N/A
BRD-K75936461-001-01-0	N/A	25K diversity library	no	N/A
BRD-K61087659-001-08-5	N/A	25K diversity library	yes	displacement
BRD-K65893899-001-01-7	N/A	25K diversity library	no	N/A
BRD-A55768860-001-01-0	N/A	25K diversity library	no	N/A
BRD-A81600970-003-01-6	N/A	25K diversity library	no	N/A
BRD-K92661722-001-01-8	N/A	25K diversity library	no	N/A
BRD-K80229548-001-01-0	N/A	25K diversity library	no	N/A
BRD-A82811771-001-01-3	N/A	25K diversity library	no	N/A
BRD-K88204221-001-02-7	N/A	25K diversity library	no	N/A
BRD-A73949562-001-02-3	N/A	25K diversity library	no	N/A
BRD-A62046912-001-01-0	N/A	25K diversity library	no	N/A
BRD-K30574534-001-01-6	N/A	25K diversity library	no	N/A
BRD-A00896198-001-01-8	N/A	25K diversity library	no	N/A
BRD-K85515182-001-02-6	N/A	25K diversity library	no	N/A
BRD-A35444539-001-01-4	N/A	25K diversity library	yes	displacement
BRD-A63292329-001-01-6	N/A	25K diversity library	no	N/A
BRD-K25428023-001-01-0	N/A	25K diversity library	no	N/A
BRD-A41542163-001-01-0	N/A	25K diversity library	no	N/A
BRD-A41945217-001-01-1	N/A	25K diversity library	no	N/A
BRD-A65275169-001-01-2	N/A	25K diversity library	no	N/A
BRD-K04034870-001-01-5	N/A	25K diversity library	no	N/A
BRD-K18903401-001-01-3	N/A	25K diversity library	no	N/A
BRD-K28206554-001-01-4	N/A	25K diversity library	no	N/A
BRD-K40750843-001-01-6	N/A	25K diversity library	no	N/A
BRD-K50277744-001-01-7	N/A	25K diversity library	no	N/A
BRD-K62087186-001-01-1	N/A	25K diversity library	yes	retention
BRD-K74077363-001-01-3	N/A	25K diversity library	no	N/A
BRD-K01911495-001-03-8	N/A	25K diversity library	no	N/A
BRD-K32356866-001-01-4	N/A	25K diversity library	yes	retention
BRD-A32839663-001-01-6	N/A	25K diversity library	no	N/A
BRD-A39575758-001-01-5	N/A	25K diversity library	no	N/A
BRD-A93428447-001-01-7	N/A	25K diversity library	no	N/A
BRD-K21953256-001-01-9	N/A	25K diversity library	no	N/A
BRD-K39418009-001-01-3	N/A	25K diversity library	no	N/A
BRD-K86722601-001-01-2	N/A	25K diversity library	no	N/A
BRD-K66401437-001-03-3	THZ1	CDK7 inhibitor	no	N/A
BRD-K95902121-001-01-0	THZ-2	CDK7 inhibitor	no	N/A
BRD-K02135007-001-01-8	THZ1-R	CDK7 inhibitor	no	N/A
BRD-K00003144-001-01-9	atuveciclib	CDK9 inhibitor	no	N/A
BRD-K87909389-003-09-9	alvocidib	CDK9 inhibitor	no	N/A
BRD-K73249986-001-03-9	NVP-2	CDK9 inhibitor	no	N/A
BRD-K00003106-001-01-9	AZD4573	CDK9 inhibitor	no	N/A
BRD-K15382985-001-01-7	LY2857785	CDK9 inhibitor	no	N/A
BRD-K00003533-001-01-9	N/A	CDK9 inhibitor	no	N/A
BRD-K76180386-001-04-9	JIB04	REPO screen hits	no	N/A
BRD-K00003108-001-01-9	ABBV-744	REPO screen hits	no	N/A
BRD-K82135108-001-07-9	Elesclomol	REPO screen hits	no	N/A
BRD-K44432556-001-01-4	ML228	REPO screen hits	no	N/A
BRD-K20545304-001-02-4	Bardoxolone	REPO screen hits	yes	retention
